# Inferring cell cycle phases from a partially temporal network of protein interactions

**DOI:** 10.1101/2021.03.26.437187

**Authors:** Maxime Lucas, Arthur Morris, Alex Townsend-Teague, Laurent Tichit, Bianca H. Habermann, Alain Barrat

**Author notes:** Correspondence during submission should be addressed to: Bianca H. Habermann Aix-Marseille University, CNRS, IBDM UMR7288 Turing Center for Living Systems (CENTURI) Parc Scientifique de Luminy, Case 907, 163, Avenue de Luminy, 13009 Marseille, France. equal contribution (Laurent Tichit, Bianca H. Habermann, Alain Barrat).

## Abstract

The temporal organisation of biological systems into phases and subphases is often crucial to their functioning. Identifying this multiscale organisation can yield insight into the underlying biological mechanisms at play. To date, however, this identification requires *a priori* biological knowledge of the system under study. Here, we recover the temporal organisation of the cell cycle of budding yeast into phases and subphases, in an automated way. To do so, we model the cell cycle as a partially temporal network of protein-protein interactions (PPIs) by combining a traditional static PPI network with protein concentration or RNA expression time series data. Then, we cluster the snapshots of this temporal network to infer phases, which show good agreement with our biological knowledge of the cell cycle. We systematically test the robustness of the approach and investigate the effect of having only partial temporal information. Our results show for the first time that a temporal network with only partial temporal information, i.e. for some of the PPIs, is sufficient to infer the temporal organization of a system. The generality of the method makes it suitable for application to other, less well-known biological systems for which the temporal organisation of processes plays an important role.
