## Supplementary Table S1 for "Inferring cell cycle phases from a partially temporal network of protein interactions"

### Sheet: a. 4 clusters
link activities (reflected in edge weights) for 4 inferred phases (clusters)
G1-phase				S-phase				G2-phase				M-phase
i	j	weight		i	j	weight		i	j	weight		i	j	weight
CDC53	CLN1	0.935		SWI6	WHI5	0.959		CAK1	CLB1	0.979		MCM2	TAH11	0.835
SLK19	TPD3	0.928		MEC1	MEC3	0.937		CDC27	CDC5	0.946		MCM2	ORC2	0.818
CLN1	GRR1	0.909		MEC3	RAD24	0.917		CLB1	SWI5	0.943		CLN3	PHO85	0.787
CDC53	SWE1	0.903		FOB1	NET1	0.91		FOB1	NET1	0.916		CDC53	GRR1	0.751
CDC27	BUB3	0.899		MBP1	WHI5	0.904		CDC15	TEM1	0.91		CDC6	TAH11	0.719
CHK1	RAD9	0.889		BFA1	BUB2	0.903		CDC28	SWI5	0.904		MCM2	DBF4	0.7
MEC1	RAD9	0.882		BUB3	MAD3	0.862		CDC14	SWI5	0.897		CDC53	CDC6	0.689
DUN1	RFX1	0.878		SWI6	YHP1	0.859		CDH1	CDC20	0.895		CDC6	ORC2	0.687
CYC8	DUN1	0.875		ESP1	PDS1	0.845		MAD1	MPS1	0.895		CDC4	CDC6	0.684
CDC28	PHO85	0.872		CDC27	PDS1	0.844		CDH1	CDC5	0.894		MCM2	CDC7	0.676
CHK1	LCD1	0.87		CDC27	MAD3	0.84		MAD1	MAD2	0.882		CDC27	MAD2	0.663
LCD1	RAD9	0.852		BUB2	TEM1	0.837		CDC20	BUB3	0.881		PHO11	PHO2	0.648
SWI6	CLN1	0.852		CDC55	SLK19	0.837		CDC20	MAD3	0.879		CDC53	FAR1	0.648
RAD17	RAD24	0.848		MBP1	SWI6	0.832		CDC27	CDC20	0.878		CDC4	FAR1	0.643
MEC1	LCD1	0.846		LTE1	TEM1	0.822		CDC27	CLB1	0.869		CLN3	MCM1	0.638
CLN1	WHI5	0.843		ESP1	SLK19	0.814		CDH1	CLB1	0.862		PHO81	PHO80	0.627
CDC28	CLN1	0.838		CDC5	SWE1	0.805		MAD1	CDC20	0.854		CDC15	DBF2	0.626
MEC1	MRC1	0.833		CDC28	MIH1	0.801		CDC20	MAD2	0.852		FOB1	SPO12	0.624
FOB1	NET1	0.829		MAD2	MAD3	0.795		CLN3	SWI6	0.848		CDC53	SIC1	0.615
CDC28	PCL2	0.829		MAD1	MPS1	0.795		CDC55	NET1	0.847		CLN3	PCL2	0.612
MAD2	BUB3	0.829		MCM1	YHP1	0.787		CDC20	BUB1	0.845		CDC20	MAD2	0.6
MEC1	RAD17	0.828		CLN1	WHI5	0.786		CDC14	MOB1	0.838		PCL2	PHO85	0.599
CDC7	DBF4	0.828		BFA1	TEM1	0.783		CDC14	DBF2	0.837		CDC14	SIC1	0.588
MRC1	LCD1	0.828		CHK1	PDS1	0.781		MAD2	MAD3	0.807		CDC28	FAR1	0.585
KCC4	SWE1	0.822		CDC28	WHI5	0.771		DBF2	MOB1	0.807		CDC4	SIC1	0.58
CDC28	SWE1	0.819		SWI6	CLN1	0.758		CDC28	CLB1	0.786		PHO81	PHO85	0.577
MBP1	CLB6	0.814		CDC27	BUB3	0.752		CDC5	BUB2	0.773		CDH1	CDC20	0.57
MEC1	RAD53	0.813		HSL7	SWE1	0.749		PHO11	PHO2	0.764		FAR1	FUS3	0.569
CLB6	SWI6	0.81		CDC28	SWI6	0.748		BUB2	TEM1	0.762		CDC28	SIC1	0.565
SWI4	CLN1	0.809		CDC14	NET1	0.748		PHO11	PHO4	0.759		CDC27	CDC20	0.56
MEC1	RAD24	0.809		CDC14	CDH1	0.745		CDC27	CDH1	0.756		CHK1	RAD9	0.55
LCD1	RAD53	0.808		SLK19	TPD3	0.737		CDC15	DBF2	0.741		CDC14	DBF2	0.532
RAD53	RAD9	0.807		CLB1	SWE1	0.736		CLN3	WHI5	0.735		PHO80	PHO85	0.524
CDC28	CAK1	0.806		HSL7	HSL1	0.719		CDC27	MAD2	0.735		CLB1	SIC1	0.523
MCM2	CDC7	0.805		PHO2	PHO4	0.716		CDC20	PDS1	0.731		FOB1	NET1	0.523
CDC28	CLB6	0.804		CDC28	CLB3	0.715		LTE1	TEM1	0.728		CLN3	SWI6	0.52
BUB1	BUB3	0.803		CLN1	GRR1	0.703		CDC5	SWE1	0.727		CDC20	BUB3	0.515
DUN1	TUP1	0.801		CDC28	PHO85	0.689		CDC14	CDH1	0.721		FAR1	CLN1	0.512
GIN4	SWE1	0.796		CDC28	CLB1	0.681		MEC1	CHK1	0.721		SIC1	SWI5	0.509
SWI4	SWI6	0.793		BFA1	CDC5	0.678		CDC55	TPD3	0.713		CDC27	CDH1	0.506
CDC27	CLB6	0.786		MEC3	DDC1	0.672		FOB1	SPO12	0.713		MEC1	RAD9	0.503
MET30	SWE1	0.785		MEC1	RAD9	0.67		CLN3	PHO85	0.694		MAD1	MAD2	0.501
HSL1	SWE1	0.783		PHO4	PHO85	0.666		MEC1	MEC3	0.688		ESP1	Cohesin	0.5
SWI4	WHI5	0.783		CHK1	RAD9	0.664		CLN3	MCM1	0.676		CDC28	CDC6	0.498
CDC55	SLK19	0.776		CDC53	CLN1	0.659		BFA1	CDC5	0.676		CDC55	TPD3	0.488
MRC1	RAD53	0.772		PHO4	PHO80	0.653		CDC27	MAD3	0.67		SIC1	CLN1	0.48
MCM2	CDC45	0.768		MET30	SWE1	0.651		CLB1	SWE1	0.664		MEC1	CHK1	0.466
DUN1	RAD53	0.762		MEC1	RAD24	0.65		CDC53	GRR1	0.656		CDC20	CLB6	0.455
SWI4	YHP1	0.755		DUN1	TUP1	0.643		CDC14	NET1	0.652		CLB6	SIC1	0.447
CDC28	CDC6	0.754		CDC55	NET1	0.629		MEC1	RAD9	0.65		PHO11	PHO4	0.441
CHK1	PDS1	0.752		CDC5	BUB2	0.628		MBP1	SWI6	0.634		MAD1	CDC20	0.436
MEC1	CHK1	0.752		CDC7	DBF4	0.627		PHO4	PHO85	0.625		DBF2	MOB1	0.411
RAD17	DDC1	0.743		BUB1	BUB3	0.625		CHK1	RAD9	0.611		CDC15	TEM1	0.407
MEC1	DDC1	0.738		CLN3	WHI5	0.62		PHO4	PHO80	0.609		CDC20	BUB1	0.4
DDC1	RAD24	0.737		MEC1	CHK1	0.608		CLN3	YHP1	0.607		MEC1	RAD24	0.398
BUB3	MAD3	0.731		MAD2	BUB3	0.606		MCM1	YHP1	0.603		CDC53	CDC4	0.394
MCM2	DBF4	0.719		CDC27	CDH1	0.603		MCM2	ORC2	0.6		CLN3	CDC28	0.371
MCM2	ORC2	0.705		CHK1	LCD1	0.597		PHO81	PHO80	0.594		CHK1	LCD1	0.366
HSL7	SWE1	0.698		CDC28	SWI5	0.596		MEC1	RAD24	0.594		MEC1	DDC1	0.36
MCM2	TAH11	0.692		PHO11	PHO4	0.59		NET1	TPD3	0.589		CDC53	MET30	0.358
CDC28	MIH1	0.69		CDC27	MAD2	0.589		PHO2	PHO4	0.558		SWI4	SWI6	0.355
HSL7	HSL1	0.675		CDC28	CKS1	0.588		MEC3	RAD24	0.557		CDC20	MAD3	0.35
CDC28	CKS1	0.674		MEC3	RAD17	0.578		BFA1	TEM1	0.551		CLN1	GRR1	0.347
CDC27	PDS1	0.662		CDC27	CLB1	0.577		PHO81	PHO85	0.535		MAD2	BUB3	0.345
PCL2	PHO85	0.658		CDC27	CDC5	0.577		MBP1	WHI5	0.531		CDC28	SWI5	0.343
ESP1	SLK19	0.658		CYC8	DUN1	0.563		SWI6	YHP1	0.515		CLN3	YHP1	0.342
CDC28	SWI6	0.655		CLN3	YHP1	0.561		BUB3	MAD3	0.504		CDC5	SWE1	0.339
CDC28	WHI5	0.647		CDC55	TPD3	0.553		ESP1	Cohesin	0.5		PHO4	PHO80	0.334
CDC28	CLB3	0.641		MEC1	LCD1	0.548		SWI6	WHI5	0.481		CDC28	PHO85	0.332
CDC20	CLB6	0.607		CDC53	SWE1	0.539		MCM2	TAH11	0.464		CDC53	CLN1	0.318
CDC6	ORC2	0.606		NET1	TPD3	0.535		MAD2	BUB3	0.407		CAK1	CLB1	0.308
CLB6	CDC6	0.605		CAK1	CLB1	0.532		CDC6	ORC2	0.4		DDC1	RAD24	0.308
CDC6	TAH11	0.604		LCD1	RAD9	0.521		CDC27	BUB3	0.398		CDC55	NET1	0.306
CDC4	CDC6	0.6		PHO11	PHO2	0.519		BFA1	BUB2	0.391		MCM1	YHP1	0.302
MEC3	RAD17	0.589		CDC14	SWI5	0.511		CLB1	SIC1	0.385		CDC27	CDC5	0.302
SWI6	YHP1	0.557		CDH1	CLB1	0.502		MCM2	DBF4	0.365		CDC7	DBF4	0.302
ESP1	PDS1	0.554		PCL2	PHO85	0.502		CDC53	CDC4	0.359		MAD1	MPS1	0.297
CLN3	YHP1	0.552		ESP1	Cohesin	0.5		CDC55	SLK19	0.353		CLN3	WHI5	0.296
ESP1	Cohesin	0.5		CDC15	TEM1	0.5		PHO80	PHO85	0.35		MCM2	CDC45	0.294
MCM1	YHP1	0.493		CDC14	MOB1	0.474		MEC1	DDC1	0.349		PHO4	PHO85	0.294
MEC3	RAD24	0.477		MAD1	MAD2	0.473		MEC3	DDC1	0.333		CDC28	PCL2	0.286
CLN3	PCL2	0.476		CDH1	CDC5	0.472		CHK1	LCD1	0.332		CDH1	CDC5	0.284
MEC1	MEC3	0.472		CDC28	CLN1	0.471		SIC1	SWI5	0.319		CDC14	CDH1	0.27
CLB6	SIC1	0.452		CDC28	PCL2	0.47		MEC1	LCD1	0.313		CDC53	SWE1	0.269
MEC3	DDC1	0.452		CLN3	SWI6	0.468		CDC6	TAH11	0.312		CLB1	SWE1	0.264
CLN3	CDC28	0.444		CDC28	CAK1	0.453		CDC53	FAR1	0.309		CDC28	CLB1	0.262
SWI6	WHI5	0.415		DUN1	RFX1	0.451		CDC4	CDC6	0.307		CDC27	BUB3	0.258
CDC53	CDC6	0.376		CDC28	SWE1	0.431		CDC4	FAR1	0.294		LCD1	RAD9	0.252
SIC1	CLN1	0.365		MEC1	DDC1	0.408		CDC28	CLB3	0.288		CDC27	CLB1	0.25
MBP1	WHI5	0.328		CDC6	TAH11	0.407		HSL7	SWE1	0.285		SWI4	WHI5	0.246
PHO4	PHO80	0.319		CDC53	GRR1	0.4		CDC53	CLN1	0.278		CDH1	CLB1	0.244
LTE1	TEM1	0.314		CDC28	CDC6	0.396		CDC53	MET30	0.274		MEC1	MRC1	0.243
MAD1	MAD2	0.277		RAD17	RAD24	0.392		CLN1	GRR1	0.273		CDC14	SWI5	0.237
PHO2	PHO4	0.27		CDC6	ORC2	0.389		ESP1	SLK19	0.271		BUB2	TEM1	0.234
BFA1	BUB2	0.257		CLB1	SWI5	0.38		LCD1	RAD9	0.259		LTE1	TEM1	0.229
FAR1	CLN1	0.254		DDC1	RAD24	0.38		CDC28	SWI6	0.259		HSL7	SWE1	0.229
PHO11	PHO2	0.254		MEC1	RAD17	0.362		MCM2	CDC7	0.257		MAD2	MAD3	0.228
MAD1	MPS1	0.252		HSL1	SWE1	0.353		CDC53	CDC6	0.255		CDC28	CAK1	0.225
MBP1	SWI6	0.251		CDC4	CDC6	0.349		CLN3	CDC28	0.252		MRC1	LCD1	0.225
CLN3	PHO85	0.243		PHO81	PHO85	0.347		SWI6	CLN1	0.246		CDC14	MOB1	0.221
BUB2	TEM1	0.235		CDC53	MET30	0.335		CDC28	MIH1	0.227		MEC1	LCD1	0.22
CDC27	MAD3	0.23		CDC20	PDS1	0.308		CDC28	WHI5	0.226		CDC55	SLK19	0.212
CDC5	SWE1	0.226		MRC1	LCD1	0.306		CDC27	PDS1	0.219		SWI6	CLN1	0.211
CLN3	WHI5	0.195		PHO81	PHO80	0.302		ESP1	PDS1	0.217		SWI4	YHP1	0.207
PHO80	PHO85	0.192		GIN4	SWE1	0.3		CLN1	WHI5	0.216		MEC1	RAD53	0.202
CDC28	SIC1	0.186		SWI4	WHI5	0.299		CHK1	PDS1	0.211		MEC1	MEC3	0.197
PHO11	PHO4	0.183		MEC1	MRC1	0.296		HSL7	HSL1	0.21		MEC3	RAD24	0.196
CLN3	SWI6	0.183		RAD17	DDC1	0.287		CDC28	FAR1	0.205		NET1	TPD3	0.196
BFA1	TEM1	0.174		LCD1	RAD53	0.28		CDC28	CDC6	0.205		RAD53	RAD9	0.195
CDC20	BUB3	0.173		CLN3	MCM1	0.279		SLK19	TPD3	0.198		MBP1	CLB6	0.193
MAD2	MAD3	0.172		CLN3	PHO85	0.274		DDC1	RAD24	0.198		LCD1	RAD53	0.191
CDC20	PDS1	0.139		MEC1	RAD53	0.274		DUN1	TUP1	0.187		SWI6	YHP1	0.191
CDC14	NET1	0.138		RAD53	RAD9	0.265		BUB1	BUB3	0.171		PHO2	PHO4	0.189
CDC20	BUB1	0.136		SWI4	SWI6	0.263		CDC14	SIC1	0.168		CDC20	PDS1	0.188
CDC53	CDC4	0.13		CDC20	BUB1	0.258		FAR1	CLN1	0.16		SLK19	TPD3	0.184
CLN3	MCM1	0.128		MBP1	CLB6	0.254		CDC28	PHO85	0.155		CLB6	CDC6	0.183
CDC53	GRR1	0.125		CLB6	SWI6	0.251		MEC3	RAD17	0.141		CDC27	CLB6	0.182
CDC14	CDH1	0.112		SWI4	YHP1	0.248		FAR1	FUS3	0.136		CDC28	CLB3	0.181
CDC15	DBF2	0.103		CLN3	PCL2	0.244		DUN1	RFX1	0.135		CDC5	BUB2	0.176
CDC28	FAR1	0.102		CDC53	CDC4	0.234		CDC53	SIC1	0.129		CLB1	SWI5	0.173
PHO81	PHO80	0.098		DUN1	RAD53	0.209		CDC7	DBF4	0.126		SWI4	CLN1	0.171
CDC27	MAD2	0.092		PHO80	PHO85	0.198		CYC8	DUN1	0.126		CLB6	SWI6	0.167
CDC15	TEM1	0.09		CDC27	CLB6	0.193		CDC28	CKS1	0.124		MET30	SWE1	0.164
CLB1	SWE1	0.09		SWI4	CLN1	0.185		CDC20	CLB6	0.122		KCC4	SWE1	0.161
CDC55	NET1	0.086		SIC1	CLN1	0.184		CDC28	CLN1	0.114		CLN1	WHI5	0.16
FOB1	SPO12	0.076		MRC1	RAD53	0.183		CDC53	SWE1	0.112		HSL7	HSL1	0.159
CDC27	CDC20	0.075		CDC53	CDC6	0.183		SWI4	YHP1	0.096		BUB3	MAD3	0.159
CDC20	MAD2	0.067		CDC20	MAD3	0.18		CDC4	SIC1	0.093		MRC1	RAD53	0.157
CDH1	CDC20	0.067		CDC20	BUB3	0.171		MEC1	RAD17	0.091		MBP1	SWI6	0.156
NET1	TPD3	0.064		CDC27	CDC20	0.165		SIC1	CLN1	0.09		CDC27	MAD3	0.156
MAD1	CDC20	0.063		CDC28	CLB6	0.163		MET30	SWE1	0.085		CDC14	NET1	0.151
CDC4	SIC1	0.062		KCC4	SWE1	0.162		RAD17	RAD24	0.082		CDC28	CLN1	0.145
CDC28	CLB1	0.061		CDH1	CDC20	0.155		CLN3	PCL2	0.076		RAD17	RAD24	0.139
CDC14	DBF2	0.06		CLB1	SIC1	0.154		CDC28	CAK1	0.075		RAD17	DDC1	0.136
CDC55	TPD3	0.059		CLN3	CDC28	0.136		PCL2	PHO85	0.072		MEC3	DDC1	0.134
CDC14	SIC1	0.057		FAR1	CLN1	0.135		CDC28	SWE1	0.066		GIN4	SWE1	0.133
CDC5	BUB2	0.053		CDC20	MAD2	0.133		CDC28	SIC1	0.063		CDC28	CKS1	0.132
CDC28	SWI5	0.051		CDC14	DBF2	0.131		GIN4	SWE1	0.051		BFA1	CDC5	0.129
BFA1	CDC5	0.047		MAD1	CDC20	0.128		SWI4	SWI6	0.047		SWI6	WHI5	0.129
CDC53	SIC1	0.047		CDC14	SIC1	0.1		MBP1	CLB6	0.046		CDC28	SWI6	0.125
CDC53	MET30	0.045		DBF2	MOB1	0.099		CLB6	SWI6	0.038		CDC28	SWE1	0.124
CDC27	CDH1	0.044		SIC1	SWI5	0.096		RAD17	DDC1	0.034		BFA1	TEM1	0.12
CDC4	FAR1	0.042		CDC20	CLB6	0.096		SWI4	CLN1	0.034		BUB1	BUB3	0.12
CDC20	MAD3	0.038		CLB6	CDC6	0.087		MCM2	CDC45	0.033		CDC28	CLB6	0.119
CDC53	FAR1	0.034		FOB1	SPO12	0.082		SWI4	WHI5	0.033		MBP1	WHI5	0.111
PHO4	PHO85	0.029		MCM2	TAH11	0.079		HSL1	SWE1	0.032		CHK1	PDS1	0.111
PHO81	PHO85	0.028		CLB6	SIC1	0.076		MRC1	LCD1	0.03		DUN1	RFX1	0.109
DBF2	MOB1	0.027		MCM2	CDC45	0.074		CDC28	PCL2	0.027		MEC1	RAD17	0.107
CAK1	CLB1	0.026		MCM2	DBF4	0.074		CDC27	CLB6	0.027		DUN1	TUP1	0.103
CDC27	CLB1	0.023		MCM2	CDC7	0.072		MEC1	MRC1	0.023		CDC28	MIH1	0.101
CDC27	CDC5	0.021		CDC28	SIC1	0.072		CLB6	CDC6	0.017		CDC27	PDS1	0.097
FAR1	FUS3	0.018		MCM2	ORC2	0.069		CDC28	CLB6	0.015		DUN1	RAD53	0.093
CDH1	CLB1	0.017		CDC15	DBF2	0.05		LCD1	RAD53	0.015		HSL1	SWE1	0.088
CDC14	SWI5	0.013		CDC28	FAR1	0.041		CLB6	SIC1	0.015		ESP1	SLK19	0.086
CDH1	CDC5	0.011		CDC53	FAR1	0.026		MEC1	RAD53	0.009		CYC8	DUN1	0.086
CLB1	SIC1	0.011		CDC4	FAR1	0.023		DUN1	RAD53	0.009		CDC28	WHI5	0.086
SIC1	SWI5	0.005		CDC53	SIC1	0.021		RAD53	RAD9	0.008		BFA1	BUB2	0.067
CDC14	MOB1	0.005		FAR1	FUS3	0.018		MRC1	RAD53	0.005		ESP1	PDS1	0.047
CLB1	SWI5	0.002		CDC4	SIC1	0.015		KCC4	SWE1	0.005		MEC3	RAD17	0.04

### Sheet: b. 5 clusters
link activities (reflected in edge weights) for 5 inferred phases (clusters)
pre-G1				G1-phase				S-phase				G2-phase				M-phase
i	j	weight		i	j	weight		i	j	weight		i	j	weight		i	j	weight
CLN3	PHO85	0.912		CDC53	CLN1	0.935		SWI6	WHI5	0.959		CAK1	CLB1	0.979		PHO11	PHO2	0.965
PHO80	PHO85	0.835		SLK19	TPD3	0.928		MEC1	MEC3	0.937		CDC27	CDC5	0.946		MCM2	TAH11	0.903
CDC53	GRR1	0.785		CLN1	GRR1	0.909		MEC3	RAD24	0.917		CLB1	SWI5	0.943		MCM2	ORC2	0.903
CDC53	CDC4	0.736		CDC53	SWE1	0.903		FOB1	NET1	0.91		FOB1	NET1	0.916		CDC4	FAR1	0.902
CDC53	MET30	0.735		CDC27	BUB3	0.899		MBP1	WHI5	0.904		CDC15	TEM1	0.91		CDC53	FAR1	0.88
CDC55	TPD3	0.732		CHK1	RAD9	0.889		BFA1	BUB2	0.903		CDC28	SWI5	0.904		CDC6	TAH11	0.873
MCM2	TAH11	0.698		MEC1	RAD9	0.882		BUB3	MAD3	0.862		CDC14	SWI5	0.897		CDC14	SIC1	0.863
CDC27	CDH1	0.664		DUN1	RFX1	0.878		SWI6	YHP1	0.859		CDH1	CDC20	0.895		CDC28	FAR1	0.849
MCM2	ORC2	0.647		CYC8	DUN1	0.875		ESP1	PDS1	0.845		MAD1	MPS1	0.895		CDC53	SIC1	0.847
CDC27	MAD2	0.63		CDC28	PHO85	0.872		CDC27	PDS1	0.844		CDH1	CDC5	0.894		CLN3	PCL2	0.834
CDC15	DBF2	0.545		CHK1	LCD1	0.87		CDC27	MAD3	0.84		MAD1	MAD2	0.882		CDC6	ORC2	0.831
MCM2	CDC7	0.539		LCD1	RAD9	0.852		BUB2	TEM1	0.837		CDC20	BUB3	0.881		CDC4	SIC1	0.831
CDC53	CDC6	0.506		SWI6	CLN1	0.852		CDC55	SLK19	0.837		CDC20	MAD3	0.879		CDC28	SIC1	0.83
PHO4	PHO80	0.504		RAD17	RAD24	0.848		MBP1	SWI6	0.832		CDC27	CDC20	0.878		FOB1	SPO12	0.826
ESP1	Cohesin	0.5		MEC1	LCD1	0.846		LTE1	TEM1	0.822		CDC27	CLB1	0.869		PCL2	PHO85	0.82
MCM2	DBF4	0.493		CLN1	WHI5	0.843		ESP1	SLK19	0.814		CDH1	CLB1	0.862		FAR1	FUS3	0.818
CHK1	LCD1	0.49		CDC28	CLN1	0.838		CDC5	SWE1	0.805		MAD1	CDC20	0.854		CDC4	CDC6	0.808
CDC4	CDC6	0.437		MEC1	MRC1	0.833		CDC28	MIH1	0.801		CDC20	MAD2	0.852		MCM2	DBF4	0.803
CLN3	SWI6	0.435		FOB1	NET1	0.829		MAD2	MAD3	0.795		CLN3	SWI6	0.848		CLN3	MCM1	0.794
CDH1	CDC20	0.427		CDC28	PCL2	0.829		MAD1	MPS1	0.795		CDC55	NET1	0.847		CLB1	SIC1	0.785
CDC27	CDC20	0.426		MAD2	BUB3	0.829		MCM1	YHP1	0.787		CDC20	BUB1	0.845		CDC53	CDC6	0.78
CDC6	TAH11	0.412		MEC1	RAD17	0.828		CLN1	WHI5	0.786		CDC14	MOB1	0.838		SIC1	SWI5	0.763
CDC6	ORC2	0.4		CDC7	DBF4	0.828		BFA1	TEM1	0.783		CDC14	DBF2	0.837		PHO81	PHO80	0.76
CDC20	MAD2	0.398		MRC1	LCD1	0.828		CHK1	PDS1	0.781		MAD2	MAD3	0.807		FAR1	CLN1	0.756
PHO81	PHO80	0.361		KCC4	SWE1	0.822		CDC28	WHI5	0.771		DBF2	MOB1	0.807		MCM2	CDC7	0.744
NET1	TPD3	0.352		CDC28	SWE1	0.819		SWI6	CLN1	0.758		CDC28	CLB1	0.786		PHO81	PHO85	0.738
CLN3	CDC28	0.351		MBP1	CLB6	0.814		CDC27	BUB3	0.752		CDC5	BUB2	0.773		MAD1	MAD2	0.738
CLN3	YHP1	0.35		MEC1	RAD53	0.813		HSL7	SWE1	0.749		PHO11	PHO2	0.764		CDC53	GRR1	0.734
CLN3	MCM1	0.325		CLB6	SWI6	0.81		CDC28	SWI6	0.748		BUB2	TEM1	0.762		CLN3	PHO85	0.725
CDC15	TEM1	0.313		SWI4	CLN1	0.809		CDC14	NET1	0.748		PHO11	PHO4	0.759		CHK1	RAD9	0.714
PHO4	PHO85	0.311		MEC1	RAD24	0.809		CDC14	CDH1	0.745		CDC27	CDH1	0.756		SIC1	CLN1	0.701
CDC20	CLB6	0.29		LCD1	RAD53	0.808		SLK19	TPD3	0.737		CDC15	DBF2	0.741		CDC20	MAD2	0.701
CDC14	DBF2	0.287		RAD53	RAD9	0.807		CLB1	SWE1	0.736		CLN3	WHI5	0.735		FOB1	NET1	0.697
CDC28	PHO85	0.273		CDC28	CAK1	0.806		HSL7	HSL1	0.719		CDC27	MAD2	0.735		CDC27	MAD2	0.68
CDC28	CDC6	0.266		MCM2	CDC7	0.805		PHO2	PHO4	0.716		CDC20	PDS1	0.731		MEC1	RAD9	0.671
SLK19	TPD3	0.262		CDC28	CLB6	0.804		CDC28	CLB3	0.715		LTE1	TEM1	0.728		CDC15	DBF2	0.666
PHO81	PHO85	0.256		BUB1	BUB3	0.803		CLN1	GRR1	0.703		CDC5	SWE1	0.727		CDC20	BUB3	0.66
MCM2	CDC45	0.255		DUN1	TUP1	0.801		CDC28	PHO85	0.689		CDC14	CDH1	0.721		PHO11	PHO4	0.655
MEC1	CHK1	0.253		GIN4	SWE1	0.796		CDC28	CLB1	0.681		MEC1	CHK1	0.721		CDC14	DBF2	0.654
CDC28	CAK1	0.253		SWI4	SWI6	0.793		BFA1	CDC5	0.678		CDC55	TPD3	0.713		CDH1	CDC20	0.642
CDC20	MAD3	0.245		CDC27	CLB6	0.786		MEC3	DDC1	0.672		FOB1	SPO12	0.713		CLB6	SIC1	0.632
CLN3	WHI5	0.237		MET30	SWE1	0.785		MEC1	RAD9	0.67		CLN3	PHO85	0.694		CDC27	CDC20	0.627
CDC20	BUB3	0.224		HSL1	SWE1	0.783		PHO4	PHO85	0.666		MEC1	MEC3	0.688		CDC28	CDC6	0.614
CHK1	RAD9	0.224		SWI4	WHI5	0.783		CHK1	RAD9	0.664		CLN3	MCM1	0.676		MEC1	CHK1	0.573
LCD1	RAD53	0.221		CDC55	SLK19	0.776		CDC53	CLN1	0.659		BFA1	CDC5	0.676		CLN3	SWI6	0.562
FOB1	SPO12	0.219		MRC1	RAD53	0.772		PHO4	PHO80	0.653		CDC27	MAD3	0.67		DBF2	MOB1	0.561
MEC1	LCD1	0.218		MCM2	CDC45	0.768		MET30	SWE1	0.651		CLB1	SWE1	0.664		MAD1	CDC20	0.56
SWI4	SWI6	0.212		DUN1	RAD53	0.762		MEC1	RAD24	0.65		CDC53	GRR1	0.656		CDC20	CLB6	0.537
CDC14	CDH1	0.212		SWI4	YHP1	0.755		DUN1	TUP1	0.643		CDC14	NET1	0.652		MEC1	RAD24	0.527
CDC27	MAD3	0.212		CDC28	CDC6	0.754		CDC55	NET1	0.629		MEC1	RAD9	0.65		CDC28	SWI5	0.514
MRC1	LCD1	0.208		CHK1	PDS1	0.752		CDC5	BUB2	0.628		MBP1	SWI6	0.634		ESP1	Cohesin	0.5
CDC20	BUB1	0.203		MEC1	CHK1	0.752		CDC7	DBF4	0.627		PHO4	PHO85	0.625		CDC20	BUB1	0.499
SWI4	YHP1	0.191		RAD17	DDC1	0.743		BUB1	BUB3	0.625		CHK1	RAD9	0.611		CDC5	SWE1	0.495
MAD1	CDC20	0.186		MEC1	DDC1	0.738		CLN3	WHI5	0.62		PHO4	PHO80	0.609		MAD2	BUB3	0.474
CDC53	SWE1	0.186		DDC1	RAD24	0.737		MEC1	CHK1	0.608		CLN3	YHP1	0.607		CLN1	GRR1	0.463
MEC1	RAD53	0.184		BUB3	MAD3	0.731		MAD2	BUB3	0.606		MCM1	YHP1	0.603		CAK1	CLB1	0.461
CDC53	FAR1	0.183		MCM2	DBF4	0.719		CDC27	CDH1	0.603		MCM2	ORC2	0.6		CDC15	TEM1	0.453
MEC1	DDC1	0.181		MCM2	ORC2	0.705		CHK1	LCD1	0.597		PHO81	PHO80	0.594		MEC1	DDC1	0.449
CDC7	DBF4	0.177		HSL7	SWE1	0.698		CDC28	SWI5	0.596		MEC1	RAD24	0.594		CDC27	CDC5	0.443
MAD2	MAD3	0.174		MCM2	TAH11	0.692		PHO11	PHO4	0.59		NET1	TPD3	0.589		MAD1	MPS1	0.434
FOB1	NET1	0.174		CDC28	MIH1	0.69		CDC27	MAD2	0.589		PHO2	PHO4	0.558		CDC27	CDH1	0.427
MEC1	RAD9	0.169		HSL7	HSL1	0.675		CDC28	CKS1	0.588		MEC3	RAD24	0.557		SWI4	SWI6	0.427
CLN3	PCL2	0.167		CDC28	CKS1	0.674		MEC3	RAD17	0.578		BFA1	TEM1	0.551		CDH1	CDC5	0.415
CDC53	CLN1	0.159		CDC27	PDS1	0.662		CDC27	CLB1	0.577		PHO81	PHO85	0.535		CDC28	PCL2	0.41
PCL2	PHO85	0.158		PCL2	PHO85	0.658		CDC27	CDC5	0.577		MBP1	WHI5	0.531		CDC20	MAD3	0.403
CDC27	CLB6	0.154		ESP1	SLK19	0.658		CYC8	DUN1	0.563		SWI6	YHP1	0.515		CDC53	CLN1	0.397
MEC1	MRC1	0.153		CDC28	SWI6	0.655		CLN3	YHP1	0.561		BUB3	MAD3	0.504		CLB1	SWE1	0.394
CDC53	SIC1	0.15		CDC28	WHI5	0.647		CDC55	TPD3	0.553		ESP1	Cohesin	0.5		CDC28	CLB1	0.393
DDC1	RAD24	0.149		CDC28	CLB3	0.641		MEC1	LCD1	0.548		SWI6	WHI5	0.481		CDC55	NET1	0.391
CLB6	CDC6	0.145		CDC20	CLB6	0.607		CDC53	SWE1	0.539		MCM2	TAH11	0.464		DDC1	RAD24	0.387
MBP1	CLB6	0.144		CDC6	ORC2	0.606		NET1	TPD3	0.535		MAD2	BUB3	0.407		MCM1	YHP1	0.385
CDC27	PDS1	0.142		CLB6	CDC6	0.605		CAK1	CLB1	0.532		CDC6	ORC2	0.4		CLN3	CDC28	0.38
CDC55	SLK19	0.142		CDC6	TAH11	0.604		LCD1	RAD9	0.521		CDC27	BUB3	0.398		CDC27	CLB1	0.375
SWI4	WHI5	0.142		CDC4	CDC6	0.6		PHO11	PHO2	0.519		BFA1	BUB2	0.391		PHO80	PHO85	0.369
CHK1	PDS1	0.142		MEC3	RAD17	0.589		CDC14	SWI5	0.511		CLB1	SIC1	0.385		CDC55	TPD3	0.366
MRC1	RAD53	0.141		SWI6	YHP1	0.557		CDH1	CLB1	0.502		MCM2	DBF4	0.365		CDH1	CLB1	0.366
MEC1	RAD24	0.141		ESP1	PDS1	0.554		PCL2	PHO85	0.502		CDC53	CDC4	0.359		CDC7	DBF4	0.365
RAD17	RAD24	0.139		CLN3	YHP1	0.552		ESP1	Cohesin	0.5		CDC55	SLK19	0.353		CDC28	PHO85	0.361
MCM1	YHP1	0.137		ESP1	Cohesin	0.5		CDC15	TEM1	0.5		PHO80	PHO85	0.35		CDC14	SWI5	0.354
CDC55	NET1	0.136		MCM1	YHP1	0.493		CDC14	MOB1	0.474		MEC1	DDC1	0.349		BUB2	TEM1	0.34
RAD17	DDC1	0.136		MEC3	RAD24	0.477		MAD1	MAD2	0.473		MEC3	DDC1	0.333		CLN3	YHP1	0.339
KCC4	SWE1	0.135		CLN3	PCL2	0.476		CDH1	CDC5	0.472		CHK1	LCD1	0.332		CDC27	BUB3	0.333
RAD53	RAD9	0.132		MEC1	MEC3	0.472		CDC28	CLN1	0.471		SIC1	SWI5	0.319		HSL7	SWE1	0.332
CDC20	PDS1	0.131		CLB6	SIC1	0.452		CDC28	PCL2	0.47		MEC1	LCD1	0.313		CLN3	WHI5	0.326
SWI6	YHP1	0.129		MEC3	DDC1	0.452		CLN3	SWI6	0.468		CDC6	TAH11	0.312		CDC14	MOB1	0.323
CDC4	FAR1	0.126		CLN3	CDC28	0.444		CDC28	CAK1	0.453		CDC53	FAR1	0.309		LTE1	TEM1	0.322
LCD1	RAD9	0.121		SWI6	WHI5	0.415		DUN1	RFX1	0.451		CDC4	CDC6	0.307		LCD1	RAD9	0.317
CLN1	GRR1	0.114		CDC53	CDC6	0.376		CDC28	SWE1	0.431		CDC4	FAR1	0.294		MCM2	CDC45	0.314
DBF2	MOB1	0.112		SIC1	CLN1	0.365		MEC1	DDC1	0.408		CDC28	CLB3	0.288		CDC53	SWE1	0.31
CLB6	SWI6	0.111		MBP1	WHI5	0.328		CDC6	TAH11	0.407		HSL7	SWE1	0.285		CHK1	LCD1	0.305
CDC27	BUB3	0.107		PHO4	PHO80	0.319		CDC53	GRR1	0.4		CDC53	CLN1	0.278		CDC14	CDH1	0.299
DUN1	RFX1	0.099		LTE1	TEM1	0.314		CDC28	CDC6	0.396		CDC53	MET30	0.274		SWI4	WHI5	0.297
MEC1	RAD17	0.09		MAD1	MAD2	0.277		RAD17	RAD24	0.392		CLN1	GRR1	0.273		MEC1	MRC1	0.288
MET30	SWE1	0.089		PHO2	PHO4	0.27		CDC6	ORC2	0.389		ESP1	SLK19	0.271		PHO4	PHO85	0.285
MAD2	BUB3	0.088		BFA1	BUB2	0.257		CLB1	SWI5	0.38		LCD1	RAD9	0.259		MEC1	MEC3	0.284
DUN1	RAD53	0.087		FAR1	CLN1	0.254		DDC1	RAD24	0.38		CDC28	SWI6	0.259		SWI6	CLN1	0.281
CDC28	CLB6	0.086		PHO11	PHO2	0.254		MEC1	RAD17	0.362		MCM2	CDC7	0.257		PHO2	PHO4	0.271
SWI4	CLN1	0.08		MAD1	MPS1	0.252		HSL1	SWE1	0.353		CDC53	CDC6	0.255		MEC3	RAD24	0.268
CYC8	DUN1	0.079		MBP1	SWI6	0.251		CDC4	CDC6	0.349		CLN3	CDC28	0.252		CDC5	BUB2	0.262
CDC4	SIC1	0.078		CLN3	PHO85	0.243		PHO81	PHO85	0.347		SWI6	CLN1	0.246		CLB1	SWI5	0.259
CLB6	SIC1	0.077		BUB2	TEM1	0.235		CDC53	MET30	0.335		CDC28	MIH1	0.227		MAD2	MAD3	0.255
DUN1	TUP1	0.077		CDC27	MAD3	0.23		CDC20	PDS1	0.308		CDC28	WHI5	0.226		CDC28	CLB3	0.254
SWI6	CLN1	0.071		CDC5	SWE1	0.226		MRC1	LCD1	0.306		CDC27	PDS1	0.219		PHO4	PHO80	0.248
FAR1	FUS3	0.069		CLN3	WHI5	0.195		PHO81	PHO80	0.302		ESP1	PDS1	0.217		CDC55	SLK19	0.246
GIN4	SWE1	0.068		PHO80	PHO85	0.192		GIN4	SWE1	0.3		CLN1	WHI5	0.216		MRC1	LCD1	0.233
BUB1	BUB3	0.068		CDC28	SIC1	0.186		SWI4	WHI5	0.299		CHK1	PDS1	0.211		RAD53	RAD9	0.227
ESP1	SLK19	0.061		PHO11	PHO4	0.183		MEC1	MRC1	0.296		HSL7	HSL1	0.21		CDC53	CDC4	0.222
CDC28	FAR1	0.057		CLN3	SWI6	0.183		RAD17	DDC1	0.287		CDC28	FAR1	0.205		SWI6	YHP1	0.222
CDC28	CLN1	0.055		BFA1	TEM1	0.174		LCD1	RAD53	0.28		CDC28	CDC6	0.205		MEC1	LCD1	0.221
BUB3	MAD3	0.054		CDC20	BUB3	0.173		CLN3	MCM1	0.279		SLK19	TPD3	0.198		HSL7	HSL1	0.219
MEC3	RAD24	0.052		MAD2	MAD3	0.172		CLN3	PHO85	0.274		DDC1	RAD24	0.198		MBP1	CLB6	0.217
CLN1	WHI5	0.052		CDC20	PDS1	0.139		MEC1	RAD53	0.274		DUN1	TUP1	0.187		MBP1	SWI6	0.217
CDC28	CKS1	0.047		CDC14	NET1	0.138		RAD53	RAD9	0.265		BUB1	BUB3	0.171		SWI4	CLN1	0.216
SWI6	WHI5	0.046		CDC20	BUB1	0.136		SWI4	SWI6	0.263		CDC14	SIC1	0.168		CDC20	PDS1	0.216
ESP1	PDS1	0.046		CDC53	CDC4	0.13		CDC20	BUB1	0.258		FAR1	CLN1	0.16		SWI4	YHP1	0.216
LTE1	TEM1	0.043		CLN3	MCM1	0.128		MBP1	CLB6	0.254		CDC28	PHO85	0.155		CLN1	WHI5	0.215
CDC28	SWE1	0.042		CDC53	GRR1	0.125		CLB6	SWI6	0.251		MEC3	RAD17	0.141		MEC1	RAD53	0.212
HSL7	HSL1	0.04		CDC14	CDH1	0.112		SWI4	YHP1	0.248		FAR1	FUS3	0.136		CDC28	CAK1	0.211
CDC14	SIC1	0.039		CDC15	DBF2	0.103		CLN3	PCL2	0.244		DUN1	RFX1	0.135		BUB3	MAD3	0.211
SIC1	CLN1	0.038		CDC28	FAR1	0.102		CDC53	CDC4	0.234		CDC53	SIC1	0.129		CDC14	NET1	0.208
CDC28	SIC1	0.037		PHO81	PHO80	0.098		DUN1	RAD53	0.209		CDC7	DBF4	0.126		CLB6	CDC6	0.203
CDC14	NET1	0.037		CDC27	MAD2	0.092		PHO80	PHO85	0.198		CYC8	DUN1	0.126		MET30	SWE1	0.202
CDC28	PCL2	0.036		CDC15	TEM1	0.09		CDC27	CLB6	0.193		CDC28	CKS1	0.124		MEC3	DDC1	0.2
MBP1	WHI5	0.036		CLB1	SWE1	0.09		SWI4	CLN1	0.185		CDC20	CLB6	0.122		CLB6	SWI6	0.196
CDC28	CLB3	0.036		CDC55	NET1	0.086		SIC1	CLN1	0.184		CDC28	CLN1	0.114		CDC27	CLB6	0.196
MBP1	SWI6	0.034		FOB1	SPO12	0.076		MRC1	RAD53	0.183		CDC53	SWE1	0.112		BFA1	CDC5	0.192
CDC28	MIH1	0.03		CDC27	CDC20	0.075		CDC53	CDC6	0.183		SWI4	YHP1	0.096		CDC28	CLN1	0.19
HSL1	SWE1	0.029		CDC20	MAD2	0.067		CDC20	MAD3	0.18		CDC4	SIC1	0.093		CDC28	SWI6	0.181
MAD1	MAD2	0.027		CDH1	CDC20	0.067		CDC20	BUB3	0.171		MEC1	RAD17	0.091		BFA1	TEM1	0.178
CDC5	SWE1	0.026		NET1	TPD3	0.064		CDC27	CDC20	0.165		SIC1	CLN1	0.09		LCD1	RAD53	0.176
PHO2	PHO4	0.026		MAD1	CDC20	0.063		CDC28	CLB6	0.163		MET30	SWE1	0.085		KCC4	SWE1	0.174
CDH1	CDC5	0.024		CDC4	SIC1	0.062		KCC4	SWE1	0.162		RAD17	RAD24	0.082		CDC28	CKS1	0.174
FAR1	CLN1	0.023		CDC28	CLB1	0.061		CDH1	CDC20	0.155		CLN3	PCL2	0.076		SWI6	WHI5	0.17
HSL7	SWE1	0.023		CDC14	DBF2	0.06		CLB1	SIC1	0.154		CDC28	CAK1	0.075		CDC53	MET30	0.169
MAD1	MPS1	0.022		CDC55	TPD3	0.059		CLN3	CDC28	0.136		PCL2	PHO85	0.072		GIN4	SWE1	0.166
MEC3	RAD17	0.022		CDC14	SIC1	0.057		FAR1	CLN1	0.135		CDC28	SWE1	0.066		MRC1	RAD53	0.165
MEC1	MEC3	0.022		CDC5	BUB2	0.053		CDC20	MAD2	0.133		CDC28	SIC1	0.063		CDC28	SWE1	0.165
BUB2	TEM1	0.021		CDC28	SWI5	0.051		CDC14	DBF2	0.131		GIN4	SWE1	0.051		MBP1	WHI5	0.149
CDC27	CDC5	0.021		BFA1	CDC5	0.047		MAD1	CDC20	0.128		SWI4	SWI6	0.047		BUB1	BUB3	0.145
CDC28	WHI5	0.019		CDC53	SIC1	0.047		CDC14	SIC1	0.1		MBP1	CLB6	0.046		SLK19	TPD3	0.145
CDC14	MOB1	0.016		CDC53	MET30	0.045		DBF2	MOB1	0.099		CLB6	SWI6	0.038		RAD17	RAD24	0.139
PHO11	PHO2	0.014		CDC27	CDH1	0.044		SIC1	SWI5	0.096		RAD17	DDC1	0.034		RAD17	DDC1	0.136
CDC28	SWI6	0.013		CDC4	FAR1	0.042		CDC20	CLB6	0.096		SWI4	CLN1	0.034		CDC28	MIH1	0.136
PHO11	PHO4	0.012		CDC20	MAD3	0.038		CLB6	CDC6	0.087		MCM2	CDC45	0.033		CDC28	CLB6	0.135
BFA1	TEM1	0.006		CDC53	FAR1	0.034		FOB1	SPO12	0.082		SWI4	WHI5	0.033		CDC27	MAD3	0.128
CDC5	BUB2	0.005		PHO4	PHO85	0.029		MCM2	TAH11	0.079		HSL1	SWE1	0.032		CDC28	WHI5	0.119
CLB1	SWE1	0.004		PHO81	PHO85	0.028		CLB6	SIC1	0.076		MRC1	LCD1	0.03		NET1	TPD3	0.117
CDC14	SWI5	0.003		DBF2	MOB1	0.027		MCM2	CDC45	0.074		CDC28	PCL2	0.027		HSL1	SWE1	0.117
BFA1	BUB2	0.003		CAK1	CLB1	0.026		MCM2	DBF4	0.074		CDC27	CLB6	0.027		MEC1	RAD17	0.116
SIC1	SWI5	0.003		CDC27	CLB1	0.023		MCM2	CDC7	0.072		MEC1	MRC1	0.023		DUN1	TUP1	0.116
BFA1	CDC5	0.003		CDC27	CDC5	0.021		CDC28	SIC1	0.072		CLB6	CDC6	0.017		DUN1	RFX1	0.114
CAK1	CLB1	0.002		FAR1	FUS3	0.018		MCM2	ORC2	0.069		CDC28	CLB6	0.015		BFA1	BUB2	0.099
CDC28	CLB1	0.002		CDH1	CLB1	0.017		CDC15	DBF2	0.05		LCD1	RAD53	0.015		ESP1	SLK19	0.099
CDC27	CLB1	0.001		CDC14	SWI5	0.013		CDC28	FAR1	0.041		CLB6	SIC1	0.015		CHK1	PDS1	0.096
MEC3	DDC1	0.001		CDH1	CDC5	0.011		CDC53	FAR1	0.026		MEC1	RAD53	0.009		DUN1	RAD53	0.095
CDH1	CLB1	0		CLB1	SIC1	0.011		CDC4	FAR1	0.023		DUN1	RAD53	0.009		CYC8	DUN1	0.09
CLB1	SIC1	0		SIC1	SWI5	0.005		CDC53	SIC1	0.021		RAD53	RAD9	0.008		CDC27	PDS1	0.074
CLB1	SWI5	0		CDC14	MOB1	0.005		FAR1	FUS3	0.018		MRC1	RAD53	0.005		MEC3	RAD17	0.049
CDC28	SWI5	0		CLB1	SWI5	0.002		CDC4	SIC1	0.015		KCC4	SWE1	0.005		ESP1	PDS1	0.047
